# Palaeoproteomic insights into the deep roots of the cave bear lineage in Europe

**DOI:** 10.1101/2025.10.05.680322

**Authors:** Amanda Gutiérrez-Carbajal, Elena Santos, Esther Lizano, Tomas Marques-Bonet, Ricardo Fong-Zazueta, Aurora Grandal-d’Anglade, David M. Alba, Ana García-Vázquez, Asier Gómez-Olivencia, Mónica Villalba de Alvarado, Luca Pandolfi, Lorenzo Rook, Montserrat Sanz, Juan Luis Arsuaga, José María Bermúdez de Castro, María Martinón-Torres

**Affiliations:** Departament de Medicina i Ciències de la Vida, Institut de Biologia Evolutiva (CSIC-UPF), Universitat Pompeu Fabra, Barcelona, Spain; Centro Mixto UCM–ISCIII de Evolución y Comportamiento Humanos Madrid, Spain; CENIEH (Centro Nacional de Investigación sobre la Evolución Humana), Burgos, Spain; Cátedra de Otoacústica Evolutiva y Paleoantropología (HM Hospitales-Universidad de Alcalá), Departamento de Ciencias de la Vida, Universidad de Alcalá, Alcalá de Henares, Madrid, Spain; Institut Català de Paleontologia Miquel Crusafont (ICP-CERCA), Universitat Autònoma de Barcelona, Cerdanyola del Vallès, Barcelona, Spain; Unidad de Paleobiología, ICP-CERCA, Unidad Asociada al CSIC por el IBE UPF-CSIC, Cerdanyola del Vallès, Barcelona, Spain; Catalan Institution of Research and Advanced Studies (ICREA), Passeig de Lluís Companys, Barcelona, Spain; CNAG, Centro Nacional de Analisis Genomico, Barcelona, Spain; Département de sciences biologiques, Université de Montréal, Montréal, Canada; Instituto Universitario de Xeoloxía, Universidade da Coruña, ESCI, A Coruña, Spain; ArchaeoScience Platform (ASp), Research Institute of the University of Bucharest (ICUB), University of Bucharest, Bucharest, Romania; Departamento de Geología, Facultad de Ciencia y Tecnología, Universidad del País Vasco–Euskal Herriko Unibertsitatea (UPV/EHU), Leioa, Spain; Sociedad de Ciencias Aranzadi, Donostia–San Sebastián, Spain; Departamento de Prehistoria, Historia Antigua y Arqueología, Universidad Complutense de Madrid, Madrid, Spain; Musée de l’Homme, Paris, France; Dipartimento di Scienze della Terra, Università di Pisa, Pisa, Italy; Dipartimento di Scienze della Terra, Paleo[Fab]Lab, Università degli Studi di Firenze Firenze, Italy; Grup de Recerca del Quaternari (GRQ)-SERP, Departament d’Història i Arqueologia, Universitat de Barcelona, Barcelona, Spain; Faculdade de Letras, UNIARQ-Centro de Arqueologia da Universidade de Lisboa, Lisboa, Portugal; Departamento de Geodinámica, Estratigrafía y Paleontología, Facultad de Ciencias Geológicas, Universidad Complutense de Madrid, Madrid, Spain; Department of Anthropology, University College London, London, UK

**Author notes:** Corresponding author (A.G.-C.). **Author Contributions:** Conceptualization: M.M.-T. and E.S.; Data curation: A.G.-C.; Formal analysis: A.G.-C., Methodology and analysis: A.G.-C., with assistance and guidance from M.M.-T., E.S., T.M.-B., and E.L., and with specific contributions from R.F.-Z.; Paleontological material contribution: E.S., D.M.A., A.G.-O., A.G.-A., L.R., L.P., M.S., A.G.-V., M.V.A. and J.L.A.; Writing original draft: A.G.-C.; Writing-review and editing: A.G.-C. with input from all coauthors; Supervision: M.M.-T., E.S., and T.M.-B.; Project administration and funding acquisition: J.L.A., M.M.-T. **Competing Interest Statement:** The authors declare no competing interests.

**Keywords:** Palaeoproteomics, Cave Bears, Pleistocene, Enamel, Proteins

## Abstract

Palaeoproteomics has emerged as a powerful tool for reconstructing the evolutionary history of extinct species, particularly when ancient DNA is poorly preserved or beyond recovery. Here, we present the first large-scale enamel proteomic study focused on the cave bear, spanning specimens from the Early to Late Pleistocene. A primary objective was to determine whether the ursid population from level TD4 of Gran Dolina (Sierra de Atapuerca, Spain) belongs to the cave or the brown bear lineage, a long-standing taxonomic debate. We analyzed specimens from the Atapuerca sites, alongside comparative material from other southwestern European localities. Using LC-MS/MS and an acid demineralization protocol without enzymatic digestion, we successfully recovered enamel proteomes from all fossil samples, including the oldest specimens. Protein profiles were obtained for each extinct ursid, enabling the identification of taxonomically informative peptides across multiple individuals per taxon. Notably, two novel single amino acid polymorphisms (SAPs), found in ameloblastin (AMBN) and alpha-1 antitrypsin (SERPINA1), were restricted to Middle and Late Pleistocene cave bears and may represent new phylogenetic markers for this clade. This study provides the first molecular phylogenetic placement of *Ursus dolinensis*, supporting its basal position within the speloid lineage, consistent with its proposed ancestral status. Our results highlight the strong phylogenetic signal preserved in dental enamel and the exceptional biomolecular preservation at Atapuerca, providing a robust framework for reconstructing the evolutionary history of Ursidae. Moreover, the consistent recovery of systemic proteins, such as serpins, underscores the potential of enamel proteomes to capture not only evolutionary relationships but also physiological signals relevant to extinct ursids.

**Significance:** The phylogenetic position of *Ursus dolinensis* within the Ursidae family has been a subject of long-standing debate. While some authors place it within the speloid lineage, others suggest affinities with arctoid bears. Here, we analyze the bear population from level TD4 of Gran Dolina (Sierra de Atapuerca, Spain) using palaeoproteomic methods for the first time. Molecular evidence supports the inclusion of *U. dolinensis* within the speloid lineage, in a basal position, supporting its potential ancestral position. These findings extend the evolutionary depth of the speloid clade in Europe and demonstrate the power of enamel palaeoproteomics to resolve deep-time relationships beyond the limits of ancient DNA, revealing the deep evolutionary roots of the lineage.
