## Supplementary material for "Palaeoproteomic insights into the deep roots of the cave bear lineage in Europe": Dataset S1- Methodological Databases

### Sheet: Table S1. Sample Metadata
Table S1. Fossil ursid material analyzed, including specimen ID number, geographical location of the site, institution housing the samples, chronological attribution of the site, and taxonomic assignment of the studied remains. Institutions: Instituto Catalán de Paleoecología Humana y Evolución Social (IPHES); Universidad del País Vasco (Spain) (UPV/EHU); Universidad Politécnica de Madrid (UPM); …
Specimen ID	Internal ID	Geographical Location	Institution	Chronology	Sex Determination	Tooth/Piece	Laterality	Enamel (mg)	Species Atribution
MC-879	MC.879	Monte Cucco, Perugia, Umbria, Italy	DST-UniPI	Late Pleistocene	Male	M2	Left	70	Ursus arctos (Capasso- Barbato et al., 1990)
MC-804	MC.804	Monte Cucco, Perugia, Umbria, Italy	DST-UniPI	Late Pleistocene	Female	M3	Right	90
MC-A3	MC.A3	Monte Cucco, Perugia, Umbria, Italy	DST-UniPI	Late Pleistocene	Male	M2	Right	90	Ursus spelaeus (Capasso- Barbato et al., 1990)
E-B-Z-163	EA.1	Cova Eirós, Lugo, Galicia, Spain	UC	Late Pleistocene	Male	M2	Left	150	Ursus spelaeus (Grandal d’Anglade & Vidal Romaní, 1997)
E-O-S-8	EA.2	Cova Eirós, Lugo, Galicia, Spain	UC	Late Pleistocene	Male	M2	Left	130
E-A-2-295	EA.3	Cova Eirós, Lugo, Galicia, Spain	UC	Late Pleistocene	Female	M3	Right	130
E.3737	Ed.1	Cova Eirós, Lugo, Galicia, Spain	UC	Late Pleistocene	Male	d4	Right	40
E.3749	Ed.2	Cova Eirós, Lugo, Galicia, Spain	UC	Late Pleistocene	Female	d4	Left	20
E.3512	EJ.1	Cova Eirós, Lugo, Galicia, Spain	UC	Late Pleistocene	Female	M2	Left	120
E.XS.4.1550	EJ.2	Cova Eirós, Lugo, Galicia, Spain	UC	Late Pleistocene	Male	M1	Left	120
E.ZYX.5.847	EJ.3	Cova Eirós, Lugo, Galicia, Spain	UC	Late Pleistocene	Male	M1	Right	130
E.VS.113	EG.1	Cova Eirós, Lugo, Galicia, Spain	UC	Late Pleistocene	Female	M2	Left	80
E.3710	EG.2	Cova Eirós, Lugo, Galicia, Spain	UC	Late Pleistocene	Male	M2	Right	110
E.WD.10.1567	EG.3	Cova Eirós, Lugo, Galicia, Spain	UC	Late Pleistocene	Male	M2	Left	110
-	CT.1	Cueva Coro Tracito, Aragón, Spain	UPM	Late Pleistocene	Female	M2	Left	80	Ursus spelaeus (Torres Pérez-Hidalgo et al., 1998)
-	CT.2	Cueva Coro Tracito, Aragón, Spain	UPM	Late Pleistocene	Male	-	-	100
ATA’20-CF21.K20.18	CF21.K20.18	Cueva Fantasma, Burgos, Castilla y León, Spain	IPHES	Late Pleistocene	Female	M2	Right	80	Ursus sp.
ATA’20-CF21.N18.9	CF21.N18.9	Cueva Fantasma, Burgos, Castilla y León, Spain	IPHES	Late Pleistocene	-	M2	Left	40
ATA’20-CF21.J19.70	CF21.J19.70	Cueva Fantasma, Burgos, Castilla y León, Spain	IPHES	Late Pleistocene	Male	M2	Right	40
ATA’19-SF30.A.G30.13	SF30.A	Sala Fantasma, Burgos, Castilla y León, Spain	IPHES	Late Pleistocene	Female	M2	Left	60
ATA’18-TD10.4.J11.29	TD10.4.J11	Gran Dolina, Burgos, Castilla y León, Spain	IPHES	Middle Pleistocene	Female	M2	Left	80	Ursus deningeri (Rodriguez et al., 2011)
747	BAI.1	Cueva de Baio, Gipuzkoa, País Vasco, Spain	UPV/EHU	Middle Pleistocene	Male	M2	Right	80	Ursus deningeri (Gómez-Olivencia & Villalba de Alvarado, 2020); Ursus spelaeus (Altuna & Mariezkurrena, 2010)
748	BAI.2	Cueva de Baio, Gipuzkoa, País Vasco, Spain	UPV/EHU	Middle Pleistocene	Male	M2	Right	50
XC.J6	ARO.1	Gruta da Aroeira,Torres Novas, Santarém, Portugal	UB	Middle Pleistocene	Female	M1 ó M1-2	-	50	Ursus deningeri (Daura et al., 2017)
ATK’90.1	TK.1	Sala de las Oseras-Cueva Mayor, Burgos, Castilla y León, Spain	UCM-ISCIII	Middle Pleistocene	Female	M2	Left	160	Ursus deningeri (García et al., 1997; García, 2003)
ATK’90.2	TK.2	Sala de las Oseras-Cueva Mayor, Burgos, Castilla y León, Spain	UCM-ISCIII	Middle Pleistocene	Male	M2	Right	140
ATK’97.A3.43	TK.A3	Sala de las Oseras-Cueva Mayor, Burgos, Castilla y León, Spain	UCM-ISCIII	Middle Pleistocene	Female	M2	Left	90
ATK’97.B5	TK.B5	Sala de las Oseras-Cueva Mayor, Burgos, Castilla y León, Spain	UCM-ISCIII	Middle Pleistocene	Male	M2	Left	60
CL’13.N5.Lit06	Lit.N5	Sala de los Cíclopes/Cata Litario-Cueva Mayor, Burgos, Castilla y León, Spain	UCM-ISCIII	Middle Pleistocene	Male	-	-	90
SH’16.S-17.E160	SH.S17.E160	Sima de los Huesos, Burgos, Castilla y León, Spain	UCM-ISCIII	Middle Pleistocene	Female	M2	Right	80	Ursus deningeri (Torres Perez-Hidalgo, 1995)
SH’17.T-18.L17	SH.T18.L17	Sima de los Huesos, Burgos, Castilla y León, Spain	UCM-ISCIII	Middle Pleistocene	Female	M2	Right	100
SH’98.S-14.U12	SH.S14.U12	Sima de los Huesos, Burgos, Castilla y León, Spain	UCM-ISCIII	Middle Pleistocene	Female	M2	Right	110
SH’97.S/R-14.T2	SH.T2	Sima de los Huesos, Burgos, Castilla y León, Spain	UCM-ISCIII	Middle Pleistocene	Female	M2	Left	120
SH’15-U17.P66	SH.U17.P66	Sima de los Huesos, Burgos, Castilla y León, Spain	UCM-ISCIII	Middle Pleistocene	Female	M2	Right	130
SH.T16	SH.T16	Sima de los Huesos, Burgos, Castilla y León, Spain	UCM-ISCIII	Middle Pleistocene	Female	M3	Right	120
SH’00.R-15/16.Y4	SH.Y4	Sima de los Huesos, Burgos, Castilla y León, Spain	UCM-ISCIII	Middle Pleistocene	Male	M2	Left	100
SH’03.T-17.A475	SH.T17.A475	Sima de los Huesos, Burgos, Castilla y León, Spain	UCM-ISCIII	Middle Pleistocene	Female	M2	Right	100
SH’17..T-18.L12	SH.T18.L12	Sima de los Huesos, Burgos, Castilla y León, Spain	UCM-ISCIII	Middle Pleistocene	Female	M2	Right	80
SH’05.Q-20.F105	SH.Q20.F105	Sima de los Huesos, Burgos, Castilla y León, Spain	UCM-ISCIII	Middle Pleistocene	Male	M1	Left	90
SH’17.T-18.L75	SH.T18.L75	Sima de los Huesos, Burgos, Castilla y León, Spain	UCM-ISCIII	Middle Pleistocene	Male	M2	Right	90
-	Vis.1	Visogliano, Trieste, Friuli Venezia Giulia, Italy	DST-UniFI	Middle Pleistocene	Male	M3	Left	60	Ursus deningeri (Cattani et al., 1991)
ATA’20-TD8.I16.5	TD8.I16	Gran Dolina, Burgos, Castilla y León, Spain	IPHES	Middle Pleistocene	Female	M1	Right	30	Ursus deningeri (Rodríguez et al., 2011)
ATA’21-TD8.J21.11	TD8.J21	Gran Dolina, Burgos, Castilla y León, Spain	IPHES	Middle Pleistocene	Female	M3	Left	50
ATA’17-TD4.2.H09.10	TD4.H09	Gran Dolina, Burgos, Castilla y León, Spain	IPHES	Early Pleistocene	Male	M2	Right	70	Ursus dolinensis (García & Arsuaga, 2001)
ATA’18-TD4.2.E14.92	TD4.E14	Gran Dolina, Burgos, Castilla y León, Spain	IPHES	Early Pleistocene	Male	M2	Right	100
ATA’17-TD4.2.F14.13	TD4.F14	Gran Dolina, Burgos, Castilla y León, Spain	IPHES	Early Pleistocene	Male	M2	Left	80
ATA’17-TD4.2.F12.46	TD4.F12	Gran Dolina, Burgos, Castilla y León, Spain	IPHES	Early Pleistocene	Male	M3	Right	70
ATA’17-TD4.2.F10.144	TD4.F10	Gran Dolina, Burgos, Castilla y León, Spain	IPHES	Early Pleistocene	Male	M2	Right	150
ATA’17-TD4.2.F12.5	TD4.F12b	Gran Dolina, Burgos, Castilla y León, Spain	IPHES	Early Pleistocene	Male	M3	Right	70
ATA’13-TD4.1.E11.14	TD4.E11	Gran Dolina, Burgos, Castilla y León, Spain	IPHES	Early Pleistocene	Female	M2	Left	30
EVT05160	EVT7.1	Estació Vallparadís, Barcelona, Cataluña, Spain	ICP	Early Pleistocene	Male	M2	-	80	Ursus deningeri (Madurell-Malpereira et al., 2009)
EVT08543	EVT7.2	Estació Vallparadís, Barcelona, Cataluña, Spain	ICP	Early Pleistocene	Female	M2	-	130
EVT20711B	EVT12.1	Estació Vallparadís, Barcelona, Cataluña, Spain	ICP	Early Pleistocene	Male	M1	-	90
EVT18022	EVT12.2	Estació Vallparadís, Barcelona, Cataluña, Spain	ICP	Early Pleistocene	-	M2	-	110
-	PN.1	Pirro Nord, Foggia, Apulia, Italy	DST-UniFI	Early Pleistocene	-	M1	Left	100	Ursus etruscus (Petrucci, 2008)
-	Brown_bear	Covasna County, Romania (hunted on 7 October 1976)	MNIR	Modern Control	Male	M3	Right	20	Ursus arctos

### Sheet: Table S2.1 Protein DB_Prelimina
Table A2.1. Dataset 'DB_Preliminar'. Accession numbers of reference protein sequences obtained from NCBI, classified by ursid species, used to construct a reference database.
Species	RefSeq ID
Ursus arctos	XP_026352812.3; XP_026365776.1; XP_026365402.1; XP_026365403.3; XP_026361489.1; XP_026336999.1; XP_026362649.2; XP_026351595.1; XP_026344049.1; XP_026343018.1; XP_026368913.2; XP_057160499.1; XP_057174794.1; XP_026348133.2; XP_048079041.2; XP_048079042.2; XP_026348131.1; XP_044237274.1; XP_026362918.3; XP_057161100.1; XP_026345029.1; XP_057166403.1; XP_026338424.3; XP_048081787.2; XP_026349840.3;…
Ursus maritimus	XP_008703431.2; XP_008691428.1; XP_008691427.1; XP_008691426.1; XP_008691404.1; XP_008694624.2; XP_008691402.1; XP_008691400.1; XP_008688423.2; XP_040482994.1; XP_040482982.1; XP_040482988.1; XP_040485408.1; XP_008690837.1; XP_040481957.1; XP_040481958.1; XP_040481959.1; XP_040488911.1; XP_040479477.1; XP_040496745.1; XP_008684476.1; XP_040498316.1; XP_040498941.1; XP_040487291.1; XP_008685472.1;…
Ursus americanus	XP_045667214.1; XP_045645417.1; XP_045648870.1; XP_045649409.1; XP_045653789.1; XP_045658363.1; XP_045632664.1; XP_045643276.1; XP_045631147.1; XP_045627526.1; XP_045629007.1; XP_045649191.1; XP_045657140.1; XP_045657141.1; XP_045662262.1; XP_045627053.1; XP_045662263.1; XP_045662264.1; XP_045661266.1; XP_045627877.1; XP_045654468.1; XP_045657603.1; XP_045651486.1; XP_045651488.1; XP_045651489.1;…
Ailuropoda melanoleuca	XP_002914863.3; XP_002928538.1; XP_034505216.1; WEO51610.1; XP_034526838.1; XP_034521703.1; XP_034521704.1; XP_002929125.1; XP_034505361.1; XP_002927812.1; XP_002914712.2; XP_019650145.1; XP_034524153.1; XP_002916939.1; XP_034524155.1; XP_002917863.2; XP_011232500.3; XP_034496495.1; XP_002918275.1; XP_011224617.1; XP_011222519.1; XP_034519639.1; XP_011222520.1; XP_019654621.1; XP_034504133.1; XP_…
	DB_Preliminar
	Especies	Proteínas
	Ursus arctos
	Ursus maritimus
	Ursus americanus
	Ailuropoda melanoleuca
		AHSG	ALB	AMBN	AMELX	AMELY	AMTN	APOA1	BGN	C3	C9	CA2	CLEC11A	CNNM4	COL1A1	COL1A2	COL2A1	COL3A1	COL5A1	COL5A2	COL9A1	COL9A2
	Especies	Proteínas
	Ursus arctos
	Ursus maritimus
	Ursus americanus
	Ailuropoda melanoleuca
		COL10A1	COL11A1	COL11A2	COL17A1	COL22A1	COL23A1	CSN1S1	DMP1	DSPP	ENAM	F2	FAM20A	FAM20C	HBA	HBB	HSPG2	KLK4	KLK5	KLK6	KLK8	KLK9
	Especies	Proteínas
	Ursus arctos
	Ursus maritimus
	Ursus americanus
	Ailuropoda melanoleuca
		KLK11	KLK12	KLK13	KLK14	KLK15	KLKB1	LUM	MGP	MMP7	MMP20	NGEF	ODAM	ODAPH	OMD	PCOLCE	PRCP	SERPINA1	SERPINB1	SERPINC1	SERPINF1	SERPINH1
	Especies	Proteínas
	Ursus arctos
	Ursus maritimus
	Ursus americanus
	Ailuropoda melanoleuca
		SPARC	TCIRG1	TFIP11	TUFT1	USP54	VTN	ZFC3H1	ZNF804A	ZNF804B

### Sheet: Tabla S2.2 Protein DB_Main
DB_Principal
Especies	Proteínas
Ursus arctos
Ursus maritimus
Ursus tibethanus
Ursus americanus
	AHSG	ALB	AMBN	AMELX	AMELY	AMTN	APOA1	BGN	C3	C9	CLEC11A	CNNM4	COL1A1	COL1A2	COL2A1	COL3A1	COL5A1	COL5A2	COL9A1	COL9A2	COL10A1
Especies	Proteínas
Ursus arctos
Ursus maritimus
Ursus tibethanus
Ursus americanus
	COL11A1	COL11A2	COL17A1	COL22A1	CSN1S1	ENAM	F2	FAM20	FAM20C	HSPG2	KLK4	KLK5	KLK8	KLK9	KLK11	KLK14	MMP7	MMP20	NGEF	ODAM	OMD
Especies	Proteínas
Ursus arctos
Ursus maritimus
Ursus tibethanus
Ursus americanus
	PCOLCE	PRCP	SERPINA1	SERPINB1	SERPINC1	SERPINF1	SERPINH1	TCIRG1	TFIP11	ZFC3H1	ZNF804A	ZNF804B	AMBP	APOA4	APOB	APOC1	APOH	ECM1	F5	F9	F12
Especies	Proteínas
Ursus arctos
Ursus maritimus
Ursus tibethanus
Ursus americanus
	FBLN1	FN1	HRG	SERPINA5	SERPINA6	SERPIND1	SERPINF2	SERPING1	SHBG	THBS1	DHODH	A2M	AMY1

### Sheet: Table S2.3 Protein DB_validatio
	Table A2.1. Dataset 'DB_Preliminar'. Accession numbers of reference protein sequences obtained from NCBI, classified by ursid species, used to construct a reference database.
	Species	RefSeq ID
	Ursus arctos	XP_026352812.1; XP_044239447.1 ; XP_026365776.1 ; XP_026365402.1 ; XP_044247823.1 ; XP_026365403.3 ; XP_026361489.1 ; XP_026362649.1 ; XP_026362650.1 ; XP_026368913.1 ; XP_026361636.1 ; XP_044241309.1 ; XP_026349840.3 ; XP_057164414.1 ; XP_057165727.1 ; XP_026367773.1 ; XP_026344076.1 ; XP_026361685.3 ; XP_044243976.2 ; XP_026365112.1 ; XP_044246632.1 ; XP_026355805.1
	Ursus maritimus	XP_008703431.2 ; XP_008691428.1 ; XP_008691404.1 ; XP_008694624.2 ; XP_008691400.1; XP_045649409.1
	Ursus americanus	XP_045645417.1 ; XP_045648870.1 ; XP_045649409.1 ; XP_045659309.1 ; XP_045648880.1 ; XP_045653468.1 ; XP_045671753.1 ; XP_045629460.1 ; XP_045645531.1
	Ailuropoda melanoleuca	XP_002928538.1 ; XP_011223656.1 ; XP_034526838.1 ; XP_019665115.2 ; XP_034519127.1 ; XP_002919551.2 ; XP_002922058.2 ; XP_011223650.2 ; XP_011224824.1 ; XP_002920519.1 ; XP_011220268.2 ; XP_019653917.1 ; XP_002915657.1
	DB_Validación
	Especies	Proteínas
	Ursus arctos
	Ursus maritimus
	Ursus tibethanus
	Ursus americanus
	Ailuropoda melanoleuca
		AHSG	ALB	AMBN	AMELX	AMELY	AMTN	APOA1	C9	COL1A1	COL1A2	COL2A1	COL17A1	ENAM	F2	KLK4	MMP20	ODAM	SERPINA1	SERPINC1	SERPINF1	ZFC3H1

### Sheet: Table S3. Orden_Carnivora DB
Table S3. Comparative database "Order_Carnivora" created for phylogenetic analysis, listing the accession numbers of reference protein sequences retrieved from NCBI, classified by species.
Gene	Ursus arctos	Ursus maritimus	Ursus americanus	Ailuropoda melanoleuca	Canis lupus familiaris	Mustela erminea	Mustela putorius	Phoca vitulina	Mirounga leonina	Odobenus rosmarus	Panthera tigris
AHSG	XP_026352812.3	XP_008703431.2	XP_045667214.1	XP_002914863.3	XP_038439569.1	XP_032194146.1	XP_004745262.1	XP_032262072.1	XP_034845965.1	XP_004413469.1	XP_007083656.1
ALB	XP_026365776.1	XP_008691428.1	XP_045645417.1	XP_002928538.1	NP_001376143.1	XP_032190451.1	XP_004766346.1	XP_032256421.1	XP_034860714.1	XP_004392967.1	XP_042838668.1
AMBN	XP_026365402.1	XP_008691404.1	XP_045648870.1	XP_011223656.1	XP_038411055.1	XP_032190400.1	XP_012918845.2	XP_032255495.1	XP_034860291.1	XP_004392950.1	XP_007087030.2
AMELX	Translated	XP_008694624.2	Translated	WEO51610.1	XP_038442744.1	XP_032186060.1	XP_012915045.1	XP_032247004.1	XP_034885605.1	XP_004409300.1	XP_042830210.1
AMTN	XP_026365403.3	XP_008691400.1	XP_045649409.1	XP_034526838.1	XP_038411053.1	XP_032190392.1	XP_004766378.1	XP_032255484.1	XP_034860750.1	XP_012419797.1	XP_007086980.2
COL1A1	XP_026368913.2	XP_040496745.1	XP_045629007.1	XP_034496495.1	NP_001003090.1	XP_032176595.1	XP_004764878.1	XP_032284949.1	XP_034882768.1	XP_004395207.1	XP_042822682.1
COL17A1	XP_026349840.3	XP_040479915.1	XP_045659309.1	XP_019665115.2	XP_038434645.1	XP_032167720.1	XP_004749376.1	XP_032279190.1	XP_034884497.1	XP_004402067.1	XP_042816616.1
ENAM	XP_057165727.1	XP_008691405.2	XP_045648880.1	XP_002919551.2	XP_038411056.1	XP_032187932.1	XP_004766408.2	XP_032254093.1	XP_034860290.1	XP_004392951.1	XP_007086981.2
MMP20	XP_026361685.3	XP_008688373.1	XP_045653468.1	XP_002922058.2	XP_038391448.1	XP_032214102.1	XP_004764516.1	XP_032283966.1	XP_034864694.1	XP_004416049.1	XP_042814557.1
ODAM	XP_044243976.2	XP_008691395.1	Translated	XP_011223650.2	NP_001091020.1	XP_032190384.1	XP_044935772.1	XP_032256391.1	XP_034860756.1	XP_004392947.1	XP_015395152.1
SERPINA1	XP_048075836.2	XP_008696347.2	XP_045671753.1	Translated	XP_038528818.1	Translated	XP_004754816.1	Partially translated	Partially translated	XP_004394562.1	XP_007094991.1
SERPINC1	XP_026365112.1	XP_008694720.2	XP_045667285.1	XP_011220268.2	XP_537187.4	XP_032173508.1	XP_004761998.2	XP_032249351.1	XP_034866663.1	XP_004409286.1	XP_007084069.1

### Sheet: Table S4. Family_Ursidae DB
Table S.4. Comparative database "Family_Ursidae" created for phylogenetic analysis, listing the accession numbers of reference protein sequences retrieved from NCBI, classified by species.
Gene	Ursus arctos	Ursus maritimus	Ursus americanus	Ailuropoda melanoleuca	Canis lupus familiaris
AHSG	XP_026352812.3	XP_008703431.2	XP_045667214.1	XP_002914863.3	XP_038439569.1
ALB	XP_026365776.1	XP_008691428.1	XP_045645417.1	XP_002928538.1	NP_001376143.1
AMBN	XP_026365402.1	XP_008691404.1	XP_045648870.1	XP_011223656.1	XP_038411055.1
AMELX	Translated	XP_008694624.2	Translated	WEO51610.1	XP_038442744.1
AMTN	XP_026365403.3	XP_008691400.1	XP_045649409.1	XP_034526838.1	XP_038411053.1
COL1A1	XP_026368913.2	XP_040496745.1	XP_045629007.1	XP_034496495.1	NP_001003090.1
COL17A1	XP_026349840.3	XP_040479915.1	XP_045659309.1	XP_019665115.2	XP_038434645.1
ENAM	XP_057165727.1	XP_008691405.2	XP_045648880.1	XP_002919551.2	XP_038411056.1
MMP20	XP_026361685.3	XP_008688373.1	XP_045653468.1	XP_002922058.2	XP_038391448.1
ODAM	XP_044243976.2	XP_008691395.1	Translated	XP_011223650.2	NP_001091020.1
SERPINA1	XP_048075836.2	XP_008696347.2	XP_045671753.1	Translated	XP_038528818.1
SERPINC1	XP_026365112.1	XP_008694720.2	XP_045667285.1	XP_011220268.2	XP_537187.4
